# Benchmarking small-variant genotyping in polyploids

**DOI:** 10.1101/2021.03.29.436766

**Authors:** Daniel P Cooke, David C Wedge, Gerton Lunter

**Affiliations:** MRC Weatherall Institute of Molecular Medicine, University of Oxford, Oxford, UK; Manchester Cancer Research Centre, University of Manchester, Manchester, UK; Department of Epidemiology, University Medical Centre Groningen, Groningen, The Netherlands

**Author notes:** Correspondence should be addressed to D.P.C.

## Abstract

Genotyping from sequencing is the basis of emerging strategies in the molecular breeding of polyploid plants. However, compared with the situation for diploids, where genotyping accuracies are confidently determined with comprehensive benchmarks, polyploids have been neglected; there are no benchmarks measuring genotyping error rates for small variants using real sequencing reads. We previously introduced a variant calling method – Octopus – that accurately calls germline variants in diploids and somatic mutations in tumors. Here, we evaluate Octopus and other popular tools on whole-genome tetraploid and hexaploid datasets created using *in silico* mixtures of diploid Genome In a Bottle samples. We find that genotyping errors are abundant for typical sequencing depths, but that Octopus makes 25% fewer errors than other methods on average. We supplement our benchmarks with concordance analysis in real autotriploid banana datasets.

---

Polyploidy is common in many plant species, including important agricultural crops such as wheat, potato, oat, coffee, rapeseed, cotton, banana, and sugar cane^1^. In mammals, polyploidization regularly occurs during tumorigenesis, but has also been shown to be a normal part of development in some mouse and humans tissues^2^. Molecular markers have been widely used for decades in artificial polyploid crop breeding to assist selection of more desirable traits such as better resilience to climate change and disease. More recently, genotyping by sequencing has been applied for marker assisted and genomic selection^3–5^, and the assembly of high-quality plant reference genomes^6–10^, together with developments in resequencing, promise new strategies for quantitative trait analysis with a wider variety of genetic variants and better linkage information than is currently possible^10–13^.

Despite these advances, methods for genotyping polyploids from sequencing data has received little scrutiny in comparison to those for diploids^13–16^. Variant calling and genotyping in polyploids is more difficult than in diploids primarily because the number of possible genotypes at a given loci is combinatorial in the ploidy and number of distinct alleles, and a sequencing read cannot distinguish identical allele copies in the absence of physical linkage with other heterozygous alleles. It therefore becomes harder to determine the copy number of a particular allele for a fixed read depth as the ploidy increases. The lower per-allele coverage also makes it harder to distinguish sequencing error from true variants. Haplotype-based methods increase power to genotype individual alleles by jointly evaluating combinations of several proximal alleles (haplotypes). They are now standard for diploid calling^17–22^, and are becoming more common for somatic mutation calling in tumours^17^. Unfortunately, only a minority are capable of polyploid calling^17–19^, and none have been rigorously tested for this purpose. Specialised methods for polyploid genotyping have been developed^23–25^, but are only suitable for biallelic SNPs. Crucially, existing benchmarks of polyploid calling methods fall short of the standard demanded for diploid calling^12,16,26,27^. In particular, we are not aware of any that consider indels, genotyping errors in real sequencing data, or representation differences between callers^16^. Polyploid genotyping error rates from sequencing are therefore highly uncertain, undermining developments that depends on them.

We sought to address some of these issues by conducting an in-depth assessment of polyploid small variant calling using an independent and comprehensive ground truth, real sequencing data, and haplotype-aware comparisons. Our analysis, implemented in Snakemake^28^, is made available online at https://github.com/luntergroup/polyploid.
