## Supplementary Table 1 for "Benchmarking small-variant genotyping in polyploids"

### Sheet: Supplementary Table 1
	Sample	Library	Depth	Filtered	Match	Caller	True-pos-baseline	True-pos-call	False-pos	False-neg	Precision	Sensitivity	F-measure
0	HG002+HG003+HG004	NovaSeq	10	TRUE	GT	Octopus	2381085	2386869	1538852	2579640	0.608	0.48	0.5365
1	HG002+HG003+HG004	NovaSeq	10	TRUE	GT	GATK4	2285625	2285448	1726416	2677577	0.5697	0.4605	0.5093
2	HG002+HG003+HG004	NovaSeq	10	TRUE	GT	FreeBayes	2052653	2019021	1587348	2912546	0.5598	0.4134	0.4756
3	HG002+HG003+HG004	NovaSeq	20	TRUE	GT	Octopus	3387916	3400627	1174324	1571487	0.7433	0.6831	0.712
4	HG002+HG003+HG004	NovaSeq	20	TRUE	GT	GATK4	3125832	3125465	1437170	1836228	0.685	0.6299	0.6563
5	HG002+HG003+HG004	NovaSeq	20	TRUE	GT	FreeBayes	2998713	2945828	1491553	1966111	0.6639	0.604	0.6325
6	HG002+HG003+HG004	NovaSeq	30	TRUE	GT	Octopus	3947603	3965299	874484	1010521	0.8193	0.7962	0.8076
7	HG002+HG003+HG004	NovaSeq	30	TRUE	GT	GATK4	3559744	3559255	1150172	1401760	0.7558	0.7175	0.7361
8	HG002+HG003+HG004	NovaSeq	30	TRUE	GT	FreeBayes	3502798	3438425	1165841	1461818	0.7468	0.7056	0.7256
9	HG002+HG003+HG004	NovaSeq	40	TRUE	GT	Octopus	4250428	4271311	659634	706973	0.8662	0.8574	0.8618
10	HG002+HG003+HG004	NovaSeq	40	TRUE	GT	GATK4	3840560	3839973	933353	1120707	0.8045	0.7741	0.789
11	HG002+HG003+HG004	NovaSeq	40	TRUE	GT	FreeBayes	3833419	3761339	950994	1131049	0.7982	0.7722	0.785
12	HG002+HG003+HG004	NovaSeq	50	TRUE	GT	Octopus	4427694	4450776	513981	529293	0.8965	0.8932	0.8948
13	HG002+HG003+HG004	NovaSeq	50	TRUE	GT	GATK4	4043966	4043335	766726	917152	0.8406	0.8151	0.8277
14	HG002+HG003+HG004	NovaSeq	50	TRUE	GT	FreeBayes	4047369	3970111	803679	916920	0.8316	0.8153	0.8234
15	HG002+HG003+HG004	NovaSeq	60	TRUE	GT	Octopus	4541527	4566027	412490	414886	0.9171	0.9163	0.9167
16	HG002+HG003+HG004	NovaSeq	60	TRUE	GT	GATK4	4194170	4193495	640576	766863	0.8675	0.8454	0.8563
17	HG002+HG003+HG004	NovaSeq	60	TRUE	GT	FreeBayes	4197276	4116504	688735	766930	0.8567	0.8455	0.8511
18	HG002+HG003+HG004	NovaSeq	70	TRUE	GT	Octopus	4620589	4646190	339261	335737	0.9319	0.9323	0.9321
19	HG002+HG003+HG004	NovaSeq	70	TRUE	GT	GATK4	4308839	4308147	542282	652103	0.8882	0.8686	0.8783
20	HG002+HG003+HG004	NovaSeq	70	TRUE	GT	FreeBayes	4308495	4225039	599090	655661	0.8758	0.8679	0.8718
21	HG002+HG003+HG004	NovaSeq	80	TRUE	GT	Octopus	4678186	4704642	284580	278063	0.943	0.9439	0.9434
22	HG002+HG003+HG004	NovaSeq	80	TRUE	GT	GATK4	4398250	4397507	464925	562722	0.9044	0.8866	0.8954
23	HG002+HG003+HG004	NovaSeq	80	TRUE	GT	FreeBayes	4392724	4307179	528612	571343	0.8907	0.8849	0.8878
24	HG002+HG003+HG004	NovaSeq	90	TRUE	GT	Octopus	4720819	4747780	243741	235291	0.9512	0.9525	0.9518
25	HG002+HG003+HG004	NovaSeq	90	TRUE	GT	GATK4	4470767	4470034	400899	490091	0.9177	0.9012	0.9094
26	HG002+HG003+HG004	NovaSeq	90	TRUE	GT	FreeBayes	4459274	4372065	470973	504753	0.9028	0.8983	0.9005
27	HG002+HG003+HG004	NovaSeq	100	TRUE	GT	Octopus	4753523	4780988	212727	202662	0.9574	0.9591	0.9583
28	HG002+HG003+HG004	NovaSeq	100	TRUE	GT	GATK4	4529264	4528503	348908	431610	0.9285	0.913	0.9207
29	HG002+HG003+HG004	NovaSeq	100	TRUE	GT	FreeBayes	4512787	4424214	424045	451240	0.9125	0.9091	0.9108
30	HG003+HG004	NovaSeq	10	TRUE	GT	Octopus	3084179	3095444	955989	1940449	0.764	0.6138	0.6807
31	HG003+HG004	NovaSeq	10	TRUE	GT	GATK4	3013112	3012733	1088806	2011504	0.7345	0.5997	0.6603
32	HG003+HG004	NovaSeq	10	TRUE	GT	FreeBayes	2686538	2638114	1070446	2338140	0.7114	0.5347	0.6105
33	HG003+HG004	NovaSeq	20	TRUE	GT	Octopus	4235085	4259311	505962	789368	0.8938	0.8429	0.8676
34	HG003+HG004	NovaSeq	20	TRUE	GT	GATK4	3962606	3961796	705027	1061937	0.8489	0.7887	0.8177
35	HG003+HG004	NovaSeq	20	TRUE	GT	FreeBayes	3845976	3770313	729705	1178702	0.8378	0.7654	0.8
36	HG003+HG004	NovaSeq	30	TRUE	GT	Octopus	4649574	4681579	298790	374882	0.94	0.9254	0.9326
37	HG003+HG004	NovaSeq	30	TRUE	GT	GATK4	4379566	4378563	476941	644955	0.9018	0.8716	0.8864
38	HG003+HG004	NovaSeq	30	TRUE	GT	FreeBayes	4316727	4228945	496032	707934	0.895	0.8591	0.8767
39	HG003+HG004	NovaSeq	40	TRUE	GT	Octopus	4799518	4835048	196601	224913	0.9609	0.9552	0.9581
40	HG003+HG004	NovaSeq	40	TRUE	GT	GATK4	4579752	4578649	335127	444745	0.9318	0.9115	0.9215
41	HG003+HG004	NovaSeq	40	TRUE	GT	FreeBayes	4545085	4451238	365826	479569	0.9241	0.9046	0.9142
42	HG003+HG004	NovaSeq	50	TRUE	GT	Octopus	4868053	4905490	141587	156369	0.9719	0.9689	0.9704
43	HG003+HG004	NovaSeq	50	TRUE	GT	GATK4	4693831	4692688	246465	330649	0.9501	0.9342	0.9421
44	HG003+HG004	NovaSeq	50	TRUE	GT	FreeBayes	4670375	4572741	284116	354286	0.9415	0.9295	0.9355
45	HG003+HG004	NovaSeq	60	TRUE	GT	Octopus	4905753	4944222	109484	118670	0.9783	0.9764	0.9774
46	HG003+HG004	NovaSeq	60	TRUE	GT	GATK4	4766480	4765318	186942	258002	0.9623	0.9487	0.9554
47	HG003+HG004	NovaSeq	60	TRUE	GT	FreeBayes	4745240	4645589	228699	279426	0.9531	0.9444	0.9487
48	HG003+HG004	NovaSeq	70	TRUE	GT	Octopus	4928310	4967407	90252	96114	0.9822	0.9809	0.9815
49	HG003+HG004	NovaSeq	70	TRUE	GT	GATK4	4813898	4812725	146709	210580	0.9704	0.9581	0.9642
50	HG003+HG004	NovaSeq	70	TRUE	GT	FreeBayes	4794513	4693401	190602	230153	0.961	0.9542	0.9576
51	HG002	NovaSeq	10	TRUE	GT	Octopus	3479652	3497198	37645	411084	0.9894	0.8943	0.9395
52	HG002	NovaSeq	10	TRUE	GT	GATK4	3501278	3501216	62987	389458	0.9823	0.8999	0.9393
53	HG002	NovaSeq	10	TRUE	GT	FreeBayes	3322956	3256301	66647	567780	0.9799	0.8541	0.9127
54	HG002	NovaSeq	20	TRUE	GT	Octopus	3763912	3787894	12951	126824	0.9966	0.9674	0.9818
55	HG002	NovaSeq	20	TRUE	GT	GATK4	3766297	3766224	26736	124439	0.993	0.968	0.9803
56	HG002	NovaSeq	20	TRUE	GT	FreeBayes	3754887	3675588	28449	135849	0.9923	0.9651	0.9785
57	HG002	NovaSeq	30	TRUE	GT	Octopus	3826156	3851817	11337	64580	0.9971	0.9834	0.9902
58	HG002	NovaSeq	30	TRUE	GT	GATK4	3805385	3805315	20740	85351	0.9946	0.9781	0.9863
59	HG002	NovaSeq	30	TRUE	GT	FreeBayes	3816738	3734983	26440	73998	0.993	0.981	0.9869
60	HG003+HG004	NovaSeq	30	TRUE	GT	Octopus_longhaps	4639214	4670869	294679	385257	0.9407	0.9233	0.9319
61	HG002+HG003+HG004	NovaSeq	10	FALSE	GT	Octopus	2415578	2422554	1605052	2544055	0.6015	0.487	0.5383
62	HG002+HG003+HG004	NovaSeq	10	FALSE	GT	GATK4	2411164	2410985	1994951	2551669	0.5472	0.4858	0.5147
63	HG002+HG003+HG004	NovaSeq	10	FALSE	GT	FreeBayes	2417295	2376387	2548185	2547752	0.4826	0.4869	0.4847
64	HG002+HG003+HG004	NovaSeq	20	FALSE	GT	Octopus	3410077	3424497	1230004	1547653	0.7357	0.6878	0.711
65	HG002+HG003+HG004	NovaSeq	20	FALSE	GT	GATK4	3303959	3303598	1748251	1657837	0.6539	0.6659	0.6599
66	HG002+HG003+HG004	NovaSeq	20	FALSE	GT	FreeBayes	3282970	3223650	2794672	1681665	0.5356	0.6613	0.5919
67	HG002+HG003+HG004	NovaSeq	30	FALSE	GT	Octopus	3965841	3985596	929475	990555	0.8109	0.8001	0.8055
68	HG002+HG003+HG004	NovaSeq	30	FALSE	GT	GATK4	3730584	3730097	1355839	1230582	0.7334	0.752	0.7426
69	HG002+HG003+HG004	NovaSeq	30	FALSE	GT	FreeBayes	3696092	3626698	2341217	1268248	0.6077	0.7445	0.6692
70	HG002+HG003+HG004	NovaSeq	40	FALSE	GT	Octopus	4264951	4288113	707378	690845	0.8584	0.8606	0.8595
71	HG002+HG003+HG004	NovaSeq	40	FALSE	GT	GATK4	3988427	3987849	1102795	972495	0.7834	0.804	0.7935
72	HG002+HG003+HG004	NovaSeq	40	FALSE	GT	FreeBayes	3941528	3866154	1648120	1022670	0.7011	0.794	0.7447
73	HG002+HG003+HG004	NovaSeq	50	FALSE	GT	Octopus	4439095	4464419	555406	516275	0.8894	0.8958	0.8926
74	HG002+HG003+HG004	NovaSeq	50	FALSE	GT	GATK4	4168090	4167465	926056	792762	0.8182	0.8402	0.829
75	HG002+HG003+HG004	NovaSeq	50	FALSE	GT	FreeBayes	4111618	4031977	1279428	852440	0.7591	0.8283	0.7922
76	HG002+HG003+HG004	NovaSeq	60	FALSE	GT	Octopus	4550772	4577586	449812	403913	0.9105	0.9185	0.9145
77	HG002+HG003+HG004	NovaSeq	60	FALSE	GT	GATK4	4299163	4298492	786693	661663	0.8453	0.8666	0.8558
78	HG002+HG003+HG004	NovaSeq	60	FALSE	GT	FreeBayes	4240180	4157502	1084833	723855	0.7931	0.8542	0.8225
79	HG002+HG003+HG004	NovaSeq	70	FALSE	GT	Octopus	4628620	4656602	373992	326150	0.9257	0.9342	0.9299
80	HG002+HG003+HG004	NovaSeq	70	FALSE	GT	GATK4	4399670	4398982	677075	561077	0.8666	0.8869	0.8766
81	HG002+HG003+HG004	NovaSeq	70	FALSE	GT	FreeBayes	4339198	4254195	950469	624819	0.8174	0.8741	0.8448
82	HG002+HG003+HG004	NovaSeq	80	FALSE	GT	Octopus	4685173	4713998	317483	269463	0.9369	0.9456	0.9412
83	HG002+HG003+HG004	NovaSeq	80	FALSE	GT	GATK4	4478347	4477611	592096	482404	0.8832	0.9028	0.8929
84	HG002+HG003+HG004	NovaSeq	80	FALSE	GT	FreeBayes	4416683	4329811	850157	547253	0.8359	0.8898	0.862
85	HG002+HG003+HG004	NovaSeq	90	FALSE	GT	Octopus	4727333	4756730	275517	227287	0.9452	0.9541	0.9497
86	HG002+HG003+HG004	NovaSeq	90	FALSE	GT	GATK4	4542427	4541696	524997	417718	0.8964	0.9158	0.906
87	HG002+HG003+HG004	NovaSeq	90	FALSE	GT	FreeBayes	4479350	4390967	771372	484554	0.8506	0.9024	0.8757
88	HG002+HG003+HG004	NovaSeq	100	FALSE	GT	Octopus	4759704	4789613	243626	194983	0.9516	0.9606	0.9561
89	HG002+HG003+HG004	NovaSeq	100	FALSE	GT	GATK4	4594893	4594140	471496	365241	0.9069	0.9264	0.9165
90	HG002+HG003+HG004	NovaSeq	100	FALSE	GT	FreeBayes	4530462	4440827	709447	433466	0.8623	0.9127	0.8867
91	HG003+HG004	NovaSeq	10	FALSE	GT	Octopus	3152745	3166993	1012696	1871835	0.7577	0.6275	0.6865
92	HG003+HG004	NovaSeq	10	FALSE	GT	GATK4	3239524	3239133	1294712	1785075	0.7144	0.6447	0.6778
93	HG003+HG004	NovaSeq	10	FALSE	GT	FreeBayes	3239256	3180594	1914342	1785422	0.6243	0.6447	0.6343
94	HG003+HG004	NovaSeq	20	FALSE	GT	Octopus	4271334	4300379	542723	752962	0.8879	0.8501	0.8686
95	HG003+HG004	NovaSeq	20	FALSE	GT	GATK4	4190112	4189297	845141	834412	0.8321	0.8339	0.833
96	HG003+HG004	NovaSeq	20	FALSE	GT	FreeBayes	4168048	4084728	1670517	856630	0.7097	0.8295	0.765
97	HG003+HG004	NovaSeq	30	FALSE	GT	Octopus	4673553	4711016	326410	350709	0.9352	0.9302	0.9327
98	HG003+HG004	NovaSeq	30	FALSE	GT	GATK4	4507791	4506778	580461	516704	0.8859	0.8972	0.8915
99	HG003+HG004	NovaSeq	30	FALSE	GT	FreeBayes	4472391	4379486	1201034	552270	0.7848	0.8901	0.8341
100	HG003+HG004	NovaSeq	40	FALSE	GT	Octopus	4816454	4857643	218396	207757	0.957	0.9586	0.9578
101	HG003+HG004	NovaSeq	40	FALSE	GT	GATK4	4667629	4666522	426392	356846	0.9163	0.929	0.9226
102	HG003+HG004	NovaSeq	40	FALSE	GT	FreeBayes	4625238	4527754	763220	399416	0.8558	0.9205	0.8869
103	HG003+HG004	NovaSeq	50	FALSE	GT	Octopus	4881251	4924221	160013	142783	0.9685	0.9716	0.9701
104	HG003+HG004	NovaSeq	50	FALSE	GT	GATK4	4761271	4760118	329393	263197	0.9353	0.9476	0.9414
105	HG003+HG004	NovaSeq	50	FALSE	GT	FreeBayes	4718974	4618454	558461	305687	0.8921	0.9392	0.915
106	HG003+HG004	NovaSeq	60	FALSE	GT	Octopus	4916936	4960984	126051	107016	0.9752	0.9787	0.977
107	HG003+HG004	NovaSeq	60	FALSE	GT	GATK4	4822844	4821677	267873	201630	0.9474	0.9599	0.9536
108	HG003+HG004	NovaSeq	60	FALSE	GT	FreeBayes	4781253	4679093	459449	243413	0.9106	0.9516	0.9306
109	HG003+HG004	NovaSeq	70	FALSE	GT	Octopus	4938392	4982961	105528	85578	0.9793	0.983	0.9811
110	HG003+HG004	NovaSeq	70	FALSE	GT	GATK4	4863999	4862824	227917	160469	0.9552	0.9681	0.9616
111	HG003+HG004	NovaSeq	70	FALSE	GT	FreeBayes	4823913	4720560	396351	200753	0.9225	0.96	0.9409
112	HG002	NovaSeq	10	FALSE	GT	Octopus	3685961	3706084	68590	204775	0.9818	0.9474	0.9643
113	HG002	NovaSeq	10	FALSE	GT	GATK4	3687709	3687645	128803	203027	0.9663	0.9478	0.9569
114	HG002	NovaSeq	10	FALSE	GT	FreeBayes	3688995	3613132	515791	201741	0.8751	0.9481	0.9101
115	HG002	NovaSeq	20	FALSE	GT	Octopus	3846177	3871737	26176	44559	0.9933	0.9885	0.9909
116	HG002	NovaSeq	20	FALSE	GT	GATK4	3844212	3844143	61230	46524	0.9843	0.988	0.9862
117	HG002	NovaSeq	20	FALSE	GT	FreeBayes	3832904	3750143	275137	57832	0.9316	0.9851	0.9576
118	HG002	NovaSeq	30	FALSE	GT	Octopus	3862587	3889190	21235	28149	0.9946	0.9928	0.9937
119	HG002	NovaSeq	30	FALSE	GT	GATK4	3859292	3859220	50980	31444	0.987	0.9919	0.9894
120	HG002	NovaSeq	30	FALSE	GT	FreeBayes	3849070	3765221	125378	41666	0.9678	0.9893	0.9784
121	HG003+HG004	NovaSeq	30	FALSE	GT	Octopus_longhaps	4647224	4679095	297852	377242	0.9402	0.9249	0.9325
122	HG002+HG003+HG004	NovaSeq	10	TRUE	AL	Octopus	3901113	3903485	39225	1064407	0.9901	0.7856	0.8761
123	HG002+HG003+HG004	NovaSeq	10	TRUE	AL	GATK4	3991333	3992706	48461	974187	0.988	0.8038	0.8864
124	HG002+HG003+HG004	NovaSeq	10	TRUE	AL	FreeBayes	3545194	3521257	161645	1420326	0.9561	0.714	0.8175
125	HG002+HG003+HG004	NovaSeq	20	TRUE	AL	Octopus	4537821	4543331	58441	427699	0.9873	0.9139	0.9492
126	HG002+HG003+HG004	NovaSeq	20	TRUE	AL	GATK4	4537237	4540827	74380	428283	0.9839	0.9137	0.9475
127	HG002+HG003+HG004	NovaSeq	20	TRUE	AL	FreeBayes	4383893	4354891	202950	581627	0.9555	0.8829	0.9177
128	HG002+HG003+HG004	NovaSeq	30	TRUE	AL	Octopus	4796040	4803393	68841	169480	0.9859	0.9659	0.9758
129	HG002+HG003+HG004	NovaSeq	30	TRUE	AL	GATK4	4690890	4695740	75614	274630	0.9842	0.9447	0.964
130	HG002+HG003+HG004	NovaSeq	30	TRUE	AL	FreeBayes	4637403	4607089	130063	328117	0.9725	0.9339	0.9528
131	HG002+HG003+HG004	NovaSeq	40	TRUE	AL	Octopus	4883464	4891563	74829	82056	0.9849	0.9835	0.9842
132	HG002+HG003+HG004	NovaSeq	40	TRUE	AL	GATK4	4757409	4762885	76223	208111	0.9842	0.9581	0.971
133	HG002+HG003+HG004	NovaSeq	40	TRUE	AL	FreeBayes	4770188	4739131	114523	195332	0.9764	0.9607	0.9685
134	HG002+HG003+HG004	NovaSeq	50	TRUE	AL	Octopus	4914505	4922862	78884	51015	0.9842	0.9897	0.987
135	HG002+HG003+HG004	NovaSeq	50	TRUE	AL	GATK4	4795465	4801238	76270	170055	0.9844	0.9658	0.975
136	HG002+HG003+HG004	NovaSeq	50	TRUE	AL	FreeBayes	4834712	4803441	118212	130808	0.976	0.9737	0.9748
137	HG002+HG003+HG004	NovaSeq	60	TRUE	AL	Octopus	4926789	4935184	81659	38731	0.9837	0.9922	0.9879
138	HG002+HG003+HG004	NovaSeq	60	TRUE	AL	GATK4	4820217	4826085	76022	145303	0.9845	0.9707	0.9776
139	HG002+HG003+HG004	NovaSeq	60	TRUE	AL	FreeBayes	4868235	4837128	121012	97285	0.9756	0.9804	0.978
140	HG002+HG003+HG004	NovaSeq	70	TRUE	AL	Octopus	4932127	4940578	83733	33393	0.9833	0.9933	0.9883
141	HG002+HG003+HG004	NovaSeq	70	TRUE	AL	GATK4	4837203	4843146	75689	128317	0.9846	0.9742	0.9794
142	HG002+HG003+HG004	NovaSeq	70	TRUE	AL	FreeBayes	4887614	4856547	123340	77906	0.9752	0.9843	0.9798
143	HG002+HG003+HG004	NovaSeq	80	TRUE	AL	Octopus	4934992	4943427	84999	30528	0.9831	0.9939	0.9884
144	HG002+HG003+HG004	NovaSeq	80	TRUE	AL	GATK4	4849468	4855453	75426	116052	0.9847	0.9766	0.9806
145	HG002+HG003+HG004	NovaSeq	80	TRUE	AL	FreeBayes	4899397	4868565	125886	66123	0.9748	0.9867	0.9807
146	HG002+HG003+HG004	NovaSeq	90	TRUE	AL	Octopus	4936670	4945145	85954	28850	0.9829	0.9942	0.9885
147	HG002+HG003+HG004	NovaSeq	90	TRUE	AL	GATK4	4858411	4864391	75066	107109	0.9848	0.9784	0.9816
148	HG002+HG003+HG004	NovaSeq	90	TRUE	AL	FreeBayes	4906389	4875588	127480	59131	0.9745	0.9881	0.9813
149	HG002+HG003+HG004	NovaSeq	100	TRUE	AL	Octopus	4937876	4946278	87069	27644	0.9827	0.9944	0.9885
150	HG002+HG003+HG004	NovaSeq	100	TRUE	AL	GATK4	4865105	4871084	74824	100415	0.9849	0.9798	0.9823
151	HG002+HG003+HG004	NovaSeq	100	TRUE	AL	FreeBayes	4911308	4880528	129233	54212	0.9742	0.9891	0.9816
152	HG003+HG004	NovaSeq	10	TRUE	AL	Octopus	4019264	4022349	41656	1005433	0.9898	0.7999	0.8848
153	HG003+HG004	NovaSeq	10	TRUE	AL	GATK4	4078753	4080410	53016	945944	0.9872	0.8117	0.8909
154	HG003+HG004	NovaSeq	10	TRUE	AL	FreeBayes	3662787	3637772	159762	1361910	0.9579	0.729	0.8279
155	HG003+HG004	NovaSeq	20	TRUE	AL	Octopus	4715386	4721901	64536	309311	0.9865	0.9384	0.9619
156	HG003+HG004	NovaSeq	20	TRUE	AL	GATK4	4643792	4648182	76528	380905	0.9838	0.9242	0.9531
157	HG003+HG004	NovaSeq	20	TRUE	AL	FreeBayes	4531804	4501695	126848	492893	0.9726	0.9019	0.9359
158	HG003+HG004	NovaSeq	30	TRUE	AL	Octopus	4921429	4930022	75179	103268	0.985	0.9794	0.9822
159	HG003+HG004	NovaSeq	30	TRUE	AL	GATK4	4833599	4839301	83010	191098	0.9831	0.962	0.9724
160	HG003+HG004	NovaSeq	30	TRUE	AL	FreeBayes	4790652	4759407	109534	234045	0.9775	0.9534	0.9653
161	HG003+HG004	NovaSeq	40	TRUE	AL	Octopus	4968198	4977571	80652	56499	0.9841	0.9888	0.9864
162	HG003+HG004	NovaSeq	40	TRUE	AL	GATK4	4893081	4899376	84210	131616	0.9831	0.9738	0.9784
163	HG003+HG004	NovaSeq	40	TRUE	AL	FreeBayes	4887176	4855895	114202	137521	0.977	0.9726	0.9748
164	HG003+HG004	NovaSeq	50	TRUE	AL	Octopus	4981069	4990689	83758	43628	0.9835	0.9913	0.9874
165	HG003+HG004	NovaSeq	50	TRUE	AL	GATK4	4919307	4925798	84227	105390	0.9832	0.979	0.9811
166	HG003+HG004	NovaSeq	50	TRUE	AL	FreeBayes	4928485	4897337	118652	96212	0.9763	0.9809	0.9786
167	HG003+HG004	NovaSeq	60	TRUE	AL	Octopus	4986259	4995950	85720	38438	0.9831	0.9924	0.9877
168	HG003+HG004	NovaSeq	60	TRUE	AL	GATK4	4933002	4939572	84017	91695	0.9833	0.9818	0.9825
169	HG003+HG004	NovaSeq	60	TRUE	AL	FreeBayes	4946223	4915210	121809	78474	0.9758	0.9844	0.9801
170	HG003+HG004	NovaSeq	70	TRUE	AL	Octopus	4989126	4998835	87077	35571	0.9829	0.9929	0.9879
171	HG003+HG004	NovaSeq	70	TRUE	AL	GATK4	4940523	4947137	83854	84174	0.9833	0.9832	0.9833
172	HG003+HG004	NovaSeq	70	TRUE	AL	FreeBayes	4956065	4925254	124415	68632	0.9754	0.9863	0.9808
173	HG002	NovaSeq	10	TRUE	AL	Octopus	3510593	3513103	30741	380143	0.9913	0.9023	0.9447
174	HG002	NovaSeq	10	TRUE	AL	GATK4	3549348	3549275	38383	341388	0.9893	0.9123	0.9492
175	HG002	NovaSeq	10	TRUE	AL	FreeBayes	3352555	3328647	67304	538181	0.9802	0.8617	0.9171
176	HG002	NovaSeq	20	TRUE	AL	Octopus	3768578	3771960	41178	122158	0.9892	0.9686	0.9788
177	HG002	NovaSeq	20	TRUE	AL	GATK4	3776517	3776434	49395	114219	0.9871	0.9706	0.9788
178	HG002	NovaSeq	20	TRUE	AL	FreeBayes	3764521	3737274	60913	126215	0.984	0.9676	0.9757
179	HG002	NovaSeq	30	TRUE	AL	Octopus	3828389	3832027	44275	62347	0.9886	0.984	0.9863
180	HG002	NovaSeq	30	TRUE	AL	GATK4	3809645	3809563	51065	81091	0.9868	0.9792	0.983
181	HG002	NovaSeq	30	TRUE	AL	FreeBayes	3823959	3796221	65967	66777	0.9829	0.9828	0.9829
182	HG003+HG004	NovaSeq	30	TRUE	AL	Octopus_longhaps	4910354	4918605	71251	114343	0.9857	0.9772	0.9815
183	HG002+HG003+HG004	NovaSeq	10	FALSE	AL	Octopus	3973986	3977689	71441	991534	0.9824	0.8003	0.882
184	HG002+HG003+HG004	NovaSeq	10	FALSE	AL	GATK4	4222139	4223545	212921	743381	0.952	0.8503	0.8983
185	HG002+HG003+HG004	NovaSeq	10	FALSE	AL	FreeBayes	4251033	4221980	825000	714487	0.8365	0.8561	0.8462
186	HG002+HG003+HG004	NovaSeq	20	FALSE	AL	Octopus	4571843	4578492	108274	393677	0.9769	0.9207	0.948
187	HG002+HG003+HG004	NovaSeq	20	FALSE	AL	GATK4	4765116	4768780	336797	200404	0.934	0.9596	0.9467
188	HG002+HG003+HG004	NovaSeq	20	FALSE	AL	FreeBayes	4780976	4749363	1479942	184544	0.7624	0.9628	0.851
189	HG002+HG003+HG004	NovaSeq	30	FALSE	AL	Octopus	4820570	4829086	124077	144950	0.9749	0.9708	0.9729
190	HG002+HG003+HG004	NovaSeq	30	FALSE	AL	GATK4	4889359	4894280	254696	76161	0.9505	0.9847	0.9673
191	HG002+HG003+HG004	NovaSeq	30	FALSE	AL	FreeBayes	4893608	4861846	1339094	71912	0.784	0.9855	0.8733
192	HG002+HG003+HG004	NovaSeq	40	FALSE	AL	Octopus	4902495	4911657	124744	63025	0.9752	0.9873	0.9812
193	HG002+HG003+HG004	NovaSeq	40	FALSE	AL	GATK4	4925671	4931198	226272	39849	0.9561	0.992	0.9737
194	HG002+HG003+HG004	NovaSeq	40	FALSE	AL	FreeBayes	4918241	4886671	842229	47279	0.853	0.9905	0.9166
195	HG002+HG003+HG004	NovaSeq	50	FALSE	AL	Octopus	4929720	4939023	123027	35800	0.9757	0.9928	0.9842
196	HG002+HG003+HG004	NovaSeq	50	FALSE	AL	GATK4	4937789	4943611	218242	27731	0.9577	0.9944	0.9757
197	HG002+HG003+HG004	NovaSeq	50	FALSE	AL	FreeBayes	4929603	4898231	616382	35917	0.8882	0.9928	0.9376
198	HG002+HG003+HG004	NovaSeq	60	FALSE	AL	Octopus	4939506	4948797	122157	26014	0.9759	0.9948	0.9852
199	HG002+HG003+HG004	NovaSeq	60	FALSE	AL	GATK4	4942505	4948426	205655	23015	0.9601	0.9954	0.9774
200	HG002+HG003+HG004	NovaSeq	60	FALSE	AL	FreeBayes	4936118	4904968	535682	29402	0.9015	0.9941	0.9456
201	HG002+HG003+HG004	NovaSeq	70	FALSE	AL	Octopus	4943269	4952530	121893	22251	0.976	0.9955	0.9857
202	HG002+HG003+HG004	NovaSeq	70	FALSE	AL	GATK4	4944875	4950865	194444	20645	0.9622	0.9958	0.9787
203	HG002+HG003+HG004	NovaSeq	70	FALSE	AL	FreeBayes	4939769	4908718	491413	25751	0.909	0.9948	0.95
204	HG002+HG003+HG004	NovaSeq	80	FALSE	AL	Octopus	4945078	4954229	121301	20442	0.9761	0.9959	0.9859
205	HG002+HG003+HG004	NovaSeq	80	FALSE	AL	GATK4	4946341	4952371	186613	19179	0.9637	0.9961	0.9796
206	HG002+HG003+HG004	NovaSeq	80	FALSE	AL	FreeBayes	4942104	4911237	463270	23416	0.9138	0.9953	0.9528
207	HG002+HG003+HG004	NovaSeq	90	FALSE	AL	Octopus	4946195	4955329	121163	19325	0.9761	0.9961	0.986
208	HG002+HG003+HG004	NovaSeq	90	FALSE	AL	GATK4	4947297	4953319	183220	18223	0.9643	0.9963	0.9801
209	HG002+HG003+HG004	NovaSeq	90	FALSE	AL	FreeBayes	4943562	4912792	442894	21958	0.9173	0.9956	0.9548
210	HG002+HG003+HG004	NovaSeq	100	FALSE	AL	Octopus	4946947	4956013	121544	18573	0.9761	0.9963	0.9861
211	HG002+HG003+HG004	NovaSeq	100	FALSE	AL	GATK4	4948006	4954032	181421	17514	0.9647	0.9965	0.9803
212	HG002+HG003+HG004	NovaSeq	100	FALSE	AL	FreeBayes	4944685	4913939	428919	20835	0.9197	0.9958	0.9563
213	HG003+HG004	NovaSeq	10	FALSE	AL	Octopus	4116688	4120825	74240	908009	0.9823	0.8193	0.8934
214	HG003+HG004	NovaSeq	10	FALSE	AL	GATK4	4364717	4366438	200325	659980	0.9561	0.8687	0.9103
215	HG003+HG004	NovaSeq	10	FALSE	AL	FreeBayes	4399398	4369401	855710	625299	0.8362	0.8756	0.8554
216	HG003+HG004	NovaSeq	20	FALSE	AL	Octopus	4759050	4766638	100067	265647	0.9794	0.9471	0.963
217	HG003+HG004	NovaSeq	20	FALSE	AL	GATK4	4892010	4896469	196777	132687	0.9614	0.9736	0.9674
218	HG003+HG004	NovaSeq	20	FALSE	AL	FreeBayes	4908364	4875803	1077965	116333	0.8189	0.9768	0.891
219	HG003+HG004	NovaSeq	30	FALSE	AL	Octopus	4948483	4958192	106150	76214	0.979	0.9848	0.9819
220	HG003+HG004	NovaSeq	30	FALSE	AL	GATK4	4975017	4980771	173983	49680	0.9662	0.9901	0.978
221	HG003+HG004	NovaSeq	30	FALSE	AL	FreeBayes	4979889	4947556	838564	44808	0.8551	0.9911	0.9181
222	HG003+HG004	NovaSeq	40	FALSE	AL	Octopus	4986682	4997050	107278	38015	0.979	0.9924	0.9857
223	HG003+HG004	NovaSeq	40	FALSE	AL	GATK4	4992275	4998625	164685	32422	0.9681	0.9935	0.9807
224	HG003+HG004	NovaSeq	40	FALSE	AL	FreeBayes	4992528	4960746	527348	32169	0.9039	0.9936	0.9466
225	HG003+HG004	NovaSeq	50	FALSE	AL	Octopus	4995478	5005959	107360	29219	0.979	0.9942	0.9865
226	HG003+HG004	NovaSeq	50	FALSE	AL	GATK4	4997645	5004200	156729	27052	0.9696	0.9946	0.982
227	HG003+HG004	NovaSeq	50	FALSE	AL	FreeBayes	4996777	4965351	405240	27920	0.9245	0.9944	0.9582
228	HG003+HG004	NovaSeq	60	FALSE	AL	Octopus	4998423	5008907	107678	26274	0.979	0.9948	0.9868
229	HG003+HG004	NovaSeq	60	FALSE	AL	GATK4	5000165	5006807	154590	24532	0.97	0.9951	0.9824
230	HG003+HG004	NovaSeq	60	FALSE	AL	FreeBayes	4999021	4967814	362990	25676	0.9319	0.9949	0.9624
231	HG003+HG004	NovaSeq	70	FALSE	AL	Octopus	5000010	5010393	107854	24687	0.9789	0.9951	0.9869
232	HG003+HG004	NovaSeq	70	FALSE	AL	GATK4	5001507	5008185	154622	23190	0.9701	0.9954	0.9826
233	HG003+HG004	NovaSeq	70	FALSE	AL	FreeBayes	5000276	4969280	339854	24421	0.936	0.9951	0.9647
234	HG002	NovaSeq	10	FALSE	AL	Octopus	3732795	3735643	49361	157941	0.987	0.9594	0.973
235	HG002	NovaSeq	10	FALSE	AL	GATK4	3741196	3741119	99633	149540	0.9741	0.9616	0.9678
236	HG002	NovaSeq	10	FALSE	AL	FreeBayes	3756591	3729552	499890	134145	0.8818	0.9655	0.9218
237	HG002	NovaSeq	20	FALSE	AL	Octopus	3855498	3859132	51790	35238	0.9868	0.9909	0.9888
238	HG002	NovaSeq	20	FALSE	AL	GATK4	3857116	3857031	81870	33620	0.9792	0.9914	0.9852
239	HG002	NovaSeq	20	FALSE	AL	FreeBayes	3859769	3831479	306690	30967	0.9259	0.992	0.9578
240	HG002	NovaSeq	30	FALSE	AL	Octopus	3866729	3870566	53434	24007	0.9864	0.9938	0.9901
241	HG002	NovaSeq	30	FALSE	AL	GATK4	3866066	3865982	79367	24670	0.9799	0.9937	0.9867
242	HG002	NovaSeq	30	FALSE	AL	FreeBayes	3866824	3838425	164030	23912	0.959	0.9939	0.9761
243	HG003+HG004	NovaSeq	30	FALSE	AL	Octopus_longhaps	4920247	4928675	72930	104450	0.9854	0.9792	0.9823
